# FOXA2 controls the anti-oxidant response in FH-deficient cells

**DOI:** 10.1101/2022.07.04.498412

**Authors:** Connor Rogerson, Marco Sciacovelli, Lucas A Maddalena, Lorea Valcarcel-Jimenez, Christina Schmidt, Ming Yang, Elena Ivanova, Joshua Kent, Ariane Mora, Danya Cheeseman, Jason S Carroll, Gavin Kelsey, Christian Frezza

## Abstract

Hereditary Leiomyomatosis and renal cell cancer (HLRCC) is a cancer syndrome caused by inactivating germline mutations in fumarate hydratase (FH) and subsequent accumulation of fumarate. Fumarate accumulation leads to the activation of an anti-oxidant response via nuclear translocation of the transcription factor NRF2. The activation of the anti-oxidant response is key for cellular survival in FH-deficient cells, yet the extent to which chromatin remodelling shapes the anti-oxidant response is currently unknown. Here, we explored the global effects of FH loss on the chromatin landscape to identify transcription factor networks involved in the highly remodelled chromatin landscape of FH-deficient cells. We identify FOXA2 as a key transcription factor which directly regulates anti-oxidant response genes and subsequent metabolic rewiring. Moreover, we also find that FOXA2 regulates anti-oxidant genes independent of the canonical anti-oxidant regulator NRF2. The identification of FOXA2 as an anti-oxidant regulator provides new insights into the molecular mechanisms behind cell responses to fumarate accumulation, and potentially provides new avenues for therapeutic intervention for HLRCC.
