## Supplementary Table 8 for "FOXA2 controls the anti-oxidant response in FH-deficient cells"

### Sheet: Fh1 FLFL
Metabolite	Log2FC	p.val	p.adj
Choline	-0.255864	0.000321038	0.0757649
orotate	-0.958929	0.000622967	0.14702
cystathionine	-0.259888	0.00072787	0.171777
glycerol.2.phosphate	0.214226	0.00184434	0.435264
threonine	-0.0935559	0.00204465	0.482538
glutathione.reduced	-0.20505	0.00389328	0.918815
cysteinylglycine	-0.239034	0.00710781	1
N6.methyllysine	-0.379541	0.00818726	1
glycerol.3.phosphate	0.330223	0.00829594	1
NADPH	0.54982	0.00905235	1
NADH	3.18969	0.00930341	1
histidine	-0.204974	0.011812	1
N.N.dimethylarginine	-0.152152	0.0122366	1
targinine	-0.201436	0.0161027	1
GDP	0.280342	0.0161834	1
dihydroorotate	-0.461202	0.0165185	1
glycerophosphocholine	0.124972	0.0179993	1
bis.2.ethylhexyl.phthalate	0.289934	0.0231919	1
GDP.hexose	0.278907	0.0240057	1
ATP	0.40047	0.0259421	1
X4.hydroxyproline	-0.238439	0.026212	1
X2.3.phosphoglycerate	0.224209	0.0265436	1
Coenzyme.A	0.387357	0.0332616	1
stearate	-0.616761	0.0364191	1
C5.carnitine	-0.12267	0.0371387	1
aconitate	0.271754	0.0371689	1
ADP	0.22167	0.0393472	1
diethanolamine	-0.68378	0.0409785	1
UDP	0.239937	0.0579246	1
oxidized.glutathione	-0.180504	0.0673008	1
UDP.glucuronate	0.469372	0.0683446	1
ornithine	-0.121796	0.068669	1
hypoxanthine	-0.405511	0.0701792	1
Alanine	-0.0725899	0.0728512	1
sarcosine	-0.164271	0.0777257	1
gamma.glutamylvaline	0.19437	0.0814339	1
phosphoenolpyruvate	-0.272307	0.0838824	1
cytidine.monophosphate	0.110996	0.0868514	1
inositol	-0.143126	0.0870762	1
UDP.GlcNAc	0.177093	0.0945127	1
CMP.N.Acetylneuraminate	0.115006	0.0959955	1
pyruvate	-0.176985	0.101004	1
gamma.glutamylleucine	0.193952	0.109119	1
glucose	-0.385545	0.110504	1
phosphorylcholine	-0.0828213	0.11486	1
asparagine	0.155145	0.116597	1
Glycyl.Aspartate	0.071402	0.117582	1
cystine	-0.441928	0.118102	1
phosphocreatine	0.121219	0.129962	1
hydroxyphenyllactate	0.12888	0.134099	1
urocanate	-2.18249	0.134837	1
N2.gamma.Glutamylglutamine	-0.109693	0.145842	1
nervonate	-0.670569	0.147059	1
palmitoyl.sphingomyelin	-0.71434	0.149224	1
hexanoylcarnitine	-0.126796	0.149599	1
ketovaline	-0.337363	0.153512	1
S..2.succinyl.cysteine	-0.129934	0.154932	1
GDP.fucose	0.203408	0.155701	1
nicotinamide	-0.13084	0.16178	1
arachidonate	-0.336455	0.171466	1
glucose.6.phosphate	-0.304939	0.179811	1
beta.alanine	0.0677759	0.182638	1
palmitate	-0.347791	0.184072	1
xanthosine.monophosphate	0.322278	0.184582	1
N.acetylaspartate	-0.323798	0.185399	1
sedoheptulose.7.phosphate	0.0393917	0.186865	1
NADP	0.0831245	0.191167	1
oleate	-0.439348	0.191534	1
dodecyl.sulfate	-0.318854	0.194792	1
N6.acetyllysine	-0.0731474	0.197471	1
argininosuccinate	-0.109132	0.202508	1
anserine	-0.313446	0.205267	1
linoleate	-0.40711	0.205758	1
glutamate	0.119034	0.20902	1
N.acetylputrescine	0.135056	0.209406	1
X1.methylnicotinamide	0.226587	0.209739	1
hexosamine.phosphates	0.0449225	0.21035	1
cyclic.AMP	0.209123	0.211494	1
hexanoate	-0.263055	0.211822	1
Tiglylcarnitine	0.132213	0.213643	1
Alanylisoleucine	0.0883358	0.221791	1
Glycine	0.0946297	0.223796	1
deoxycytidine	-0.0631808	0.22886	1
adenosine	0.155168	0.2317	1
pantothenate	0.0984912	0.240972	1
X5.methylcytidine	0.0501718	0.251259	1
Threoninyl.Serine	0.165668	0.261987	1
succinate	0.39103	0.264788	1
hydroxybutyrylcarnitine	0.0783368	0.265693	1
X4.aminobutyrate	-0.181674	0.267209	1
gamma.glutamylcysteine	-0.0894554	0.268166	1
myristate	-0.247691	0.271052	1
FAD	0.132338	0.272888	1
IMP	-0.370629	0.273243	1
sphinganine	-0.520466	0.280114	1
Glycyl.Serine	-0.111487	0.285572	1
cytidine	0.181606	0.28673	1
methionine.sulfone	-0.096968	0.291866	1
Ribothymidine	0.06908	0.29278	1
aspartate	-0.0576693	0.296672	1
erythritol	0.0850044	0.29896	1
myristoylcarnitine	0.138951	0.300426	1
lactate	-0.0912411	0.30646	1
N.acetylthreonine	0.0829331	0.308132	1
palmitoylethanolamide	-0.449812	0.31222	1
glutamine	-0.133255	0.313051	1
phenylalanylalanine	0.0992714	0.315463	1
didecyldimethylammonium	0.722755	0.321939	1
guanosine	0.146766	0.326627	1
N.acetylhistidine	-0.614494	0.344568	1
X2.aminoheptanoate	-0.374339	0.347758	1
betaine	-0.0869201	0.347785	1
Threoninyl.Leucine	0.10069	0.371758	1
X3.methylhistidine	-0.152119	0.373303	1
palmitoleate	-0.401034	0.373782	1
acetylcarnitine	0.112847	0.37521	1
serine	0.0355673	0.386183	1
gamma.glutamylglycine	0.200216	0.386825	1
Glycyl.Glutamate	0.19963	0.387545	1
Leucyl.Valine	0.0951406	0.388492	1
ketoleucine	-0.123703	0.388825	1
deoxycholate	-0.195897	0.398491	1
urate	-0.275814	0.409306	1
pyridoxine	0.0416676	0.40992	1
Serylalanine	0.0693541	0.411464	1
imidazolelactate	0.095269	0.412203	1
methylthioadenosine	0.163641	0.424576	1
X4.hydroxyphenylpyruvate	0.0525728	0.42511	1
uridine	-0.112257	0.426854	1
Valyl.Valine	0.0606087	0.427967	1
hypotaurine	0.113665	0.436321	1
kynurenine	-0.0794918	0.437519	1
citicoline	0.0594409	0.439157	1
glucuronate	0.132968	0.44672	1
cytosine	0.124991	0.448991	1
fructose.6.phosphate	-0.0933944	0.449842	1
ADP.ribose	-0.106727	0.454753	1
X2.methyl.3.hydroxybutyraterate	-0.180152	0.463387	1
X.R.C.S.S.alliin	0.127793	0.46461	1
oxalate	-0.0755031	0.467911	1
erythronate.threonate	0.0526801	0.483515	1
phenylalanylproline	0.0670657	0.485115	1
dihydrobiopterin	-0.0900151	0.495534	1
X1.methylhistidine	-0.0929289	0.498323	1
X2.hydroxyglutarate	-0.1238	0.50711	1
pentitol	0.151538	0.515847	1
UDP.glucose	0.078058	0.518258	1
Stearamide	-0.190367	0.526628	1
Indole.3.propionate	-0.062008	0.529465	1
valine	-0.0507005	0.544143	1
dethiobiotin	0.0234268	0.548156	1
pseudouridine	-0.0577674	0.551061	1
N.carbamoylaspartate	-0.0846033	0.55241	1
X2.aminooctanedioate	-0.096196	0.554684	1
ribose.5.phosphate	0.107445	0.562357	1
AMP	0.0849994	0.581829	1
pyridoxal	0.0666394	0.58614	1
Leucyl.Serine	0.0404449	0.589118	1
N.alpha.acetyllysine	0.0369593	0.594134	1
creatinine	0.0392666	0.607566	1
malate	-0.0449943	0.609976	1
homoarginine	-0.0755561	0.610739	1
beta.aspartyl.glycine	0.0582047	0.623545	1
acetyl.CoA	0.0762431	0.624966	1
N.acetylglutamate	0.0666042	0.628419	1
Glycyl.Proline	-0.0303879	0.635765	1
citrulline	0.0167788	0.638686	1
uracil	0.100725	0.645652	1
Prolyl.Alanine	0.0186118	0.647224	1
Alanyl.Glutamine	0.105079	0.661927	1
gamma.glutamylhistidine	0.0325985	0.675203	1
acrylate	0.0586665	0.679919	1
Leucyl.Proline	0.0259903	0.681242	1
benzaldehyde	-0.0344252	0.685546	1
homocitrulline	-0.0135453	0.686549	1
pyroglutamate	0.0253938	0.701382	1
lysine	-0.051734	0.704746	1
riboflavin	-0.0817755	0.716011	1
Histidinyl.Valine	0.0299189	0.722607	1
arginine	-0.0380335	0.726419	1
S.allylcysteine	-0.159535	0.735271	1
GMP	-0.0557846	0.74323	1
proline	-0.014653	0.747319	1
N.acetylalanine	0.0255007	0.752757	1
C4.Carnitine	-0.0287354	0.753276	1
N.acetylaspartylglutamate	-0.0445495	0.753998	1
L.Cartinine	0.0237479	0.754573	1
X5.hydroxyindoleacetate	-0.0343671	0.757156	1
cyclic.ADP.ribose	0.0502454	0.759991	1
N.acetylglutamine	0.0370008	0.769791	1
N.N.N.trimethyllysine	0.0606309	0.774519	1
NAD	0.0390273	0.778422	1
isoleucine	-0.019659	0.780278	1
cinnamate	-0.025815	0.795641	1
methionine.sulfoxide	0.0226343	0.798557	1
glyceraldehyde.3.phosphate	-0.0106283	0.812559	1
methionine	0.0257417	0.824931	1
Indole.3.lactate	0.02237	0.828934	1
X4.pyridoxate	-0.0516517	0.835736	1
Leucyl.Glycine	0.0117491	0.84354	1
inosine	0.0218601	0.845107	1
N.acetylserine	0.008467	0.847359	1
UMP	-0.0314568	0.852027	1
N2.Acetylornithine	0.0240196	0.853128	1
carnosine	-0.0370017	0.856181	1
allantoin	0.0846675	0.859155	1
Indole.3.aldehyde	0.0162081	0.861775	1
Histidinyl.Isoleucine	0.0275566	0.862078	1
phenylalanine	-0.0174193	0.863385	1
hydroquinone	0.0546971	0.888544	1
N.acetylglucosamine	0.0199274	0.890845	1
hexadecanoylcarnitine	-0.0128127	0.894484	1
methylimidazoleacetate	-0.00694416	0.894837	1
gamma.glutamylglutamate	0.0151452	0.897791	1
tyrosine	-0.0113435	0.900331	1
tryptophan	-0.0120286	0.900484	1
quinoline	0.0107671	0.904213	1
S.adenosylmethionine	0.0200313	0.907075	1
N.acetylneuraminate	-0.0121534	0.90973	1
X2.oxoglutarate	-0.0200038	0.915777	1
xanthine	-0.0100971	0.916947	1
dihydroxyacetone.phosphate	0.0160936	0.921576	1
taurine	-0.00464739	0.940878	1
leucine	-0.0074671	0.941413	1
S.adenosylhomocysteine	-0.0155271	0.9432	1
N.acetylleucine	0.0066463	0.944876	1
hexitol	0.0281892	0.961433	1
ophthalmate	0.00962663	0.963613	1
C3.Carnitine	-0.00452547	0.971523	1
N.acetylmethionine	0.0014303	0.972087	1
Threoninyl.Glutamine	-0.0094746	0.976918	1
Indole.3.acrylate	0.00237215	0.977062	1
creatine	0.00247793	0.982779	1
X3.phosphoserine	0.000330066	0.996402	1
X1.methyladenosine	-0.000822971	0.996805	1
fumarate	1.13995e-05	0.999909	1

### Sheet: Fh1 CL1
Metabolite	Log2FC	p.val	p.adj
S..2.succinyl.cysteine	-0.479684	0.000680108	0.161186
cystine	-0.499583	0.000880413	0.208658
cystathionine	-0.405223	0.00100437	0.238035
N.acetylneuraminate	-0.398098	0.00152626	0.361723
methionine.sulfoxide	0.33017	0.00289724	0.686645
Choline	-0.221355	0.00340149	0.806154
S.allylcysteine	-1.10656	0.00547085	1
UDP.glucuronate	-0.710511	0.00590272	1
fructose.6.phosphate	-0.244585	0.00638125	1
hexosamine.phosphates	0.224494	0.00760711	1
FAD	-0.392189	0.0092464	1
IMP	-1.3673	0.0101792	1
glucose.6.phosphate	-0.279118	0.0104737	1
X4.aminobutyrate	0.22283	0.0107877	1
Glycyl.Glutamate	0.627846	0.0146311	1
NADPH	-0.582812	0.0146488	1
gamma.glutamylglycine	0.62729	0.0146895	1
S.adenosylhomocysteine	0.426798	0.0155994	1
gamma.glutamylleucine	0.650416	0.0159909	1
GDP	-0.274771	0.0170115	1
hypoxanthine	-1.41778	0.0190669	1
N2.gamma.Glutamylglutamine	-0.116258	0.0194912	1
nervonate	0.594879	0.0207371	1
myristate	-0.552014	0.0217373	1
creatine	0.161199	0.0222397	1
nicotinamide	-0.212668	0.0223657	1
Leucyl.Glycine	-0.192814	0.0225809	1
citrulline	0.126557	0.0227207	1
NADH	-0.877573	0.0228137	1
sarcosine	0.590463	0.0264314	1
gamma.glutamylvaline	0.542289	0.0277576	1
Histidinyl.Valine	-0.274104	0.0280581	1
phenylalanylalanine	-0.188489	0.0315148	1
inosine	-1.78944	0.031903	1
tyrosine	-0.111774	0.0334561	1
Ribothymidine	-0.253575	0.0371888	1
glutamate	0.209243	0.0373577	1
Leucyl.Serine	-0.245433	0.0373787	1
malate	-0.261246	0.0385411	1
Threoninyl.Leucine	-0.325177	0.0455191	1
phosphocreatine	0.239012	0.048534	1
ophthalmate	0.765461	0.0527235	1
phosphoenolpyruvate	-0.513356	0.0537235	1
uracil	-0.163613	0.0540659	1
Leucyl.Valine	-0.250453	0.0569654	1
X2.3.phosphoglycerate	-0.271483	0.0573534	1
Valyl.Valine	-0.249651	0.0765101	1
pyruvate	-0.509306	0.0768786	1
C4.Carnitine	-0.123868	0.0796683	1
Alanylisoleucine	-0.227366	0.080551	1
palmitoyl.sphingomyelin	0.302758	0.0806065	1
Threoninyl.Serine	-0.164496	0.0906553	1
cysteinylglycine	-0.303741	0.0917196	1
ATP	-0.254514	0.0936895	1
glutathione.reduced	-0.215711	0.0942977	1
lactate	-0.295265	0.103297	1
UDP	-0.127301	0.103944	1
palmitoleate	0.237044	0.105858	1
glycerol.2.phosphate	0.280873	0.112624	1
arachidonate	-0.177825	0.116182	1
linoleate	0.430753	0.122319	1
X2.aminoheptanoate	0.28642	0.127679	1
pyroglutamate	-0.153354	0.130041	1
deoxycholate	-2.28944	0.136004	1
X1.methyladenosine	0.0752069	0.139304	1
oxidized.glutathione	-0.286576	0.144828	1
xanthosine.monophosphate	-0.431982	0.145204	1
Histidinyl.Isoleucine	-0.196025	0.148495	1
riboflavin	-0.324817	0.150496	1
phenylalanylproline	-0.188496	0.152056	1
glycerophosphocholine	0.180186	0.152138	1
gamma.glutamylcysteine	-0.799848	0.160238	1
proline	-0.0757383	0.162972	1
bis.2.ethylhexyl.phthalate	-0.0746273	0.167388	1
tryptophan	-0.130433	0.167945	1
N.acetylglutamate	0.0768358	0.169853	1
Indole.3.acrylate	-0.122933	0.171663	1
X2.hydroxyglutarate	-0.112904	0.173739	1
ribose.5.phosphate	-0.144568	0.177359	1
glyceraldehyde.3.phosphate	-0.224842	0.184115	1
hydroxyphenyllactate	0.126035	0.191778	1
pantothenate	0.27166	0.193922	1
cytidine.monophosphate	0.0592183	0.194142	1
pseudouridine	-0.0913059	0.201385	1
gamma.glutamylhistidine	0.0661541	0.203745	1
Stearamide	0.146391	0.211288	1
dihydrobiopterin	-0.0756473	0.211935	1
GDP.hexose	-0.213826	0.216579	1
ADP	-0.108185	0.22278	1
N.acetylputrescine	0.757363	0.225063	1
glycerol.3.phosphate	-0.0967856	0.230039	1
Indole.3.aldehyde	-0.129167	0.230907	1
cinnamate	-0.107204	0.231672	1
N.acetylmethionine	-0.148413	0.247712	1
gamma.glutamylglutamate	-0.123013	0.251517	1
quinoline	-0.121684	0.252602	1
Indole.3.lactate	-0.0903027	0.257111	1
phenylalanine	-0.108234	0.260807	1
pyridoxine	-0.072301	0.262403	1
sphinganine	0.0882562	0.270239	1
cyclic.AMP	-0.159599	0.280097	1
X3.phosphoserine	0.374435	0.299554	1
histidine	-0.108003	0.308861	1
erythritol	-0.100888	0.31245	1
N.acetylalanine	-0.0882653	0.319174	1
Indole.3.propionate	-0.094808	0.320313	1
acetyl.CoA	-0.29937	0.320732	1
benzaldehyde	-0.0739756	0.325231	1
X2.aminooctanedioate	-0.184148	0.34263	1
glutamine	0.0623689	0.358506	1
adenosine	0.13154	0.363187	1
GDP.fucose	-0.143389	0.364261	1
glucose	-0.0963295	0.380364	1
X1.methylnicotinamide	-0.120675	0.386065	1
UDP.GlcNAc	0.0750569	0.388643	1
imidazolelactate	0.0521619	0.392899	1
ketoleucine	-0.117056	0.395796	1
homocitrulline	-0.131944	0.397283	1
UDP.glucose	-0.106229	0.398739	1
urate	0.348698	0.400992	1
glucuronate	-0.154631	0.402312	1
serine	0.0739402	0.403573	1
Coenzyme.A	-0.298375	0.414259	1
Glycine	-0.115631	0.419071	1
ADP.ribose	-0.0812863	0.422281	1
S.adenosylmethionine	0.0987223	0.429079	1
N.acetylserine	-0.150182	0.429128	1
N.acetylleucine	0.0459813	0.43277	1
Leucyl.Proline	-0.101878	0.437218	1
hexitol	0.558161	0.438021	1
oleate	0.116432	0.442595	1
X4.hydroxyproline	-0.0687257	0.447708	1
X3.methylhistidine	-0.160312	0.454205	1
didecyldimethylammonium	0.390061	0.454737	1
valine	-0.0626128	0.459717	1
guanosine	0.150996	0.460965	1
pyridoxal	-0.0683135	0.471375	1
X5.hydroxyindoleacetate	0.207862	0.47515	1
N.acetylaspartate	0.0392347	0.475926	1
isoleucine	-0.105494	0.478237	1
deoxycytidine	-0.111638	0.510672	1
X4.hydroxyphenylpyruvate	-0.0704168	0.511534	1
orotate	-0.212479	0.512809	1
urocanate	-0.300756	0.523074	1
hypotaurine	-0.0352951	0.527344	1
N.alpha.acetyllysine	-0.231633	0.528796	1
Serylalanine	0.0888172	0.532492	1
NAD	-0.0802568	0.536833	1
NADP	-0.103765	0.54831	1
X12.13.DiHOME	-0.258903	0.550795	1
aspartate	-0.0723449	0.554949	1
N6.methyllysine	0.0654249	0.565225	1
AMP	0.0632722	0.566003	1
Glycyl.Serine	0.068559	0.567904	1
N6.acetyllysine	-0.0863623	0.575885	1
N.acetylglutamine	0.100456	0.579271	1
argininosuccinate	0.122911	0.589171	1
pentitol	0.199518	0.589811	1
sedoheptulose.7.phosphate	-0.0236516	0.602515	1
succinate	-0.174549	0.604935	1
phosphorylcholine	-0.0518044	0.61466	1
N.acetylhistidine	-0.141106	0.631071	1
X4.pyridoxate	0.0752171	0.63777	1
hydroquinone	0.186575	0.639765	1
xanthine	0.111318	0.647669	1
N.acetylthreonine	-0.0358201	0.65037	1
ornithine	0.0705345	0.655983	1
hexanoylcarnitine	-0.0291523	0.657158	1
Threoninyl.Glutamine	-0.0490605	0.678335	1
allantoin	-0.173089	0.681114	1
X2.methyl.3.hydroxybutyraterate	-0.114202	0.683186	1
cyclic.ADP.ribose	-0.0611162	0.687743	1
diethanolamine	-0.379732	0.692387	1
methylimidazoleacetate	0.106245	0.70026	1
leucine	-0.0335646	0.705503	1
creatinine	0.0293576	0.726025	1
cytidine	-0.0564862	0.735506	1
beta.alanine	-0.0356389	0.745539	1
X1.methylhistidine	-0.0698083	0.746114	1
L.Cartinine	-0.0595369	0.751723	1
fumarate	-0.0638138	0.752455	1
Alanyl.Glutamine	0.0343823	0.762145	1
citicoline	-0.0429178	0.773076	1
erythronate.threonate	-0.0496055	0.77327	1
beta.aspartyl.glycine	-0.0596526	0.779099	1
myristoylcarnitine	0.140936	0.779413	1
hydroxybutyrylcarnitine	-0.131849	0.780419	1
Prolyl.Alanine	-0.0717101	0.783514	1
palmitoylethanolamide	0.0246163	0.792893	1
C5.carnitine	-0.0407699	0.792907	1
inositol	0.0368614	0.793246	1
N.carbamoylaspartate	-0.082506	0.798244	1
lysine	-0.0579663	0.800877	1
methionine.sulfone	-0.0310155	0.80325	1
acetylcarnitine	0.014421	0.806024	1
threonine	0.0281222	0.806371	1
hexanoate	0.0228766	0.808727	1
X.R.C.S.S.alliin	0.0374152	0.8144	1
betaine	-0.163921	0.819321	1
methylthioadenosine	0.0548208	0.820328	1
acrylate	-0.0444062	0.828492	1
palmitate	-0.0791992	0.831716	1
Tiglylcarnitine	-0.0198612	0.831786	1
kynurenine	-0.0402796	0.833477	1
asparagine	-0.0176762	0.835929	1
X2.oxoglutarate	-0.0388034	0.838885	1
GMP	-0.0191542	0.857094	1
anserine	0.0406849	0.85827	1
N.acetylglucosamine	0.0301111	0.861197	1
X5.methylcytidine	-0.0116919	0.871473	1
aconitate	-0.0153422	0.871744	1
dihydroxyacetone.phosphate	0.0309331	0.872035	1
C3.Carnitine	0.0341035	0.873526	1
ketovaline	0.02138	0.887286	1
CMP.N.Acetylneuraminate	-0.00673218	0.898041	1
N2.Acetylornithine	0.00867005	0.900616	1
stearate	0.0518807	0.907646	1
Glycyl.Proline	-0.0154277	0.908111	1
Glycyl.Aspartate	-0.00606546	0.910818	1
uridine	0.015152	0.91393	1
methionine	0.00726456	0.929188	1
dihydroorotate	0.0320989	0.93143	1
homoarginine	-0.0168469	0.932924	1
Alanine	0.00531514	0.936991	1
taurine	-0.00337962	0.937536	1
N.N.N.trimethyllysine	-0.017101	0.941372	1
hexadecanoylcarnitine	0.0292742	0.944623	1
dodecyl.sulfate	-0.00902522	0.94683	1
arginine	-0.00957868	0.950072	1
cytosine	-0.0081765	0.95909	1
dethiobiotin	0.00657843	0.960845	1
targinine	0.0119619	0.962533	1
UMP	-0.00505522	0.966019	1
carnosine	0.00321417	0.972021	1
N.N.dimethylarginine	0.00213047	0.993915	1
N.acetylaspartylglutamate	-0.00100635	0.995566	1
oxalate	-8.02546e-05	0.999645	1

### Sheet: Fh1 CL19
Metabolite	Log2FC	p.val	p.adj
gamma.glutamylleucine	0.69369	2.59268e-07	6.14466e-05
Glycyl.Glutamate	0.492863	2.23081e-06	0.000528701
gamma.glutamylglycine	0.493089	2.32907e-06	0.00055199
gamma.glutamylvaline	0.47767	9.36538e-06	0.00221959
ophthalmate	0.888249	3.03153e-05	0.00718473
malate	-0.636411	3.21208e-05	0.00761264
S..2.succinyl.cysteine	-0.319267	6.77862e-05	0.0160653
fructose.6.phosphate	-0.179032	0.000123397	0.029245
guanosine	0.20598	0.000192431	0.0456061
N.carbamoylaspartate	-0.50753	0.00023161	0.0548916
Choline	-0.328258	0.000253441	0.0600656
Ribothymidine	-0.248532	0.000288256	0.0683167
methionine	0.195916	0.000499804	0.118454
sedoheptulose.7.phosphate	-0.272125	0.00066249	0.15701
beta.alanine	-0.224167	0.000888156	0.210493
X2.hydroxyglutarate	-0.383382	0.0010264	0.243258
hypotaurine	-0.126865	0.00106058	0.251358
sarcosine	-0.980883	0.00123092	0.291729
UDP.glucose	-0.196141	0.00136569	0.323668
inositol	-0.321955	0.00146897	0.348146
C3.Carnitine	-0.320578	0.00239354	0.56727
phosphocreatine	0.199165	0.00296613	0.702973
N.acetylglucosamine	0.241693	0.0038838	0.920461
cystine	-0.69507	0.00406817	0.964156
CMP.N.Acetylneuraminate	0.115931	0.00504741	1
N6.methyllysine	-0.251608	0.00606305	1
lactate	-0.286734	0.00631279	1
taurine	-0.124675	0.00711927	1
aconitate	-0.33901	0.00808113	1
GDP	0.540331	0.00832773	1
Threoninyl.Glutamine	0.365356	0.00870357	1
NADP	0.251357	0.0088201	1
carnosine	-0.322087	0.0088451	1
pyroglutamate	-0.193951	0.00910042	1
methionine.sulfone	0.120788	0.0111082	1
X2.oxoglutarate	-0.309211	0.0132951	1
Alanyl.Glutamine	0.248003	0.015213	1
stearate	-1.2108	0.0157867	1
glucuronate	-0.525968	0.0165331	1
IMP	-0.481207	0.0169289	1
ATP	0.538626	0.0173065	1
Threoninyl.Serine	0.204696	0.0176805	1
palmitate	-1.1097	0.0179763	1
cystathionine	-0.208891	0.0181448	1
hydroxybutyrylcarnitine	-0.28333	0.0187954	1
C4.Carnitine	-0.19003	0.019313	1
glyceraldehyde.3.phosphate	-0.303655	0.0196506	1
leucine	0.0865513	0.0200917	1
N.acetylalanine	-0.171999	0.0204113	1
X12.13.DiHOME	-0.945657	0.0204354	1
X4.aminobutyrate	0.0717973	0.021614	1
dethiobiotin	0.1137	0.0234836	1
gamma.glutamylhistidine	-0.145923	0.0275221	1
UDP	0.187065	0.0294694	1
X2.aminooctanedioate	-0.152507	0.0295436	1
pseudouridine	-0.107806	0.0297982	1
glutathione.reduced	-0.248207	0.0333219	1
hexanoylcarnitine	-0.128365	0.0423799	1
adenosine	0.325999	0.0430737	1
oxidized.glutathione	-0.368798	0.0456732	1
pantothenate	0.157875	0.0459201	1
Threoninyl.Leucine	0.469124	0.0464909	1
hypoxanthine	-0.47858	0.0473638	1
ketoleucine	-0.137875	0.0492026	1
cysteinylglycine	-0.312065	0.0500771	1
oleate	-0.122376	0.0504972	1
ornithine	-0.227561	0.0505035	1
N.acetylaspartate	-0.202323	0.0530006	1
ribose.5.phosphate	-0.100467	0.0542409	1
glucose	-0.225686	0.0556067	1
ketovaline	-0.394339	0.0564653	1
methionine.sulfoxide	0.276449	0.0647969	1
X1.methyladenosine	0.160995	0.0657763	1
N.alpha.acetyllysine	-0.412952	0.0671933	1
glycerophosphocholine	0.124912	0.0702174	1
Leucyl.Glycine	0.162329	0.0723772	1
bis.2.ethylhexyl.phthalate	-0.117743	0.0769147	1
hexanoate	-0.217536	0.0788573	1
Leucyl.Valine	0.284832	0.0806535	1
riboflavin	-0.504782	0.0811818	1
gamma.glutamylcysteine	-0.567322	0.0812806	1
N2.Acetylornithine	0.134603	0.0831777	1
Stearamide	-0.146884	0.0848073	1
N.acetylaspartylglutamate	-0.151251	0.0889205	1
UDP.glucuronate	0.454954	0.091319	1
threonine	-0.0827186	0.0923644	1
Serylalanine	0.108191	0.0932332	1
X4.hydroxyproline	-0.135442	0.0938601	1
benzaldehyde	0.0373806	0.0975749	1
asparagine	0.158769	0.0994376	1
ADP	0.203952	0.101838	1
histidine	-0.119978	0.103358	1
glucose.6.phosphate	-0.0821042	0.104226	1
Glycyl.Serine	-0.0969564	0.111123	1
gamma.glutamylglutamate	-0.0904471	0.112688	1
palmitoylethanolamide	-0.1277	0.118667	1
phenylalanine	0.0257256	0.118931	1
Indole.3.lactate	-0.15055	0.120904	1
uracil	-0.118213	0.124248	1
deoxycytidine	-0.141427	0.130671	1
erythritol	-0.0859389	0.140475	1
X5.methylcytidine	0.104731	0.141856	1
cytidine.monophosphate	0.0689853	0.145409	1
S.allylcysteine	-0.299837	0.149033	1
Leucyl.Serine	0.150875	0.149256	1
glycerol.2.phosphate	0.113109	0.150285	1
N.acetylputrescine	0.263642	0.154549	1
N6.acetyllysine	-0.0635988	0.157841	1
glutamate	0.132851	0.164631	1
FAD	-0.142926	0.1652	1
linoleate	0.115455	0.16761	1
NADPH	-0.271839	0.170814	1
X2.methyl.3.hydroxybutyraterate	-0.208605	0.173791	1
hexosamine.phosphates	0.0691845	0.176482	1
allantoin	-0.465794	0.177997	1
dodecyl.sulfate	-0.157427	0.178533	1
xanthosine.monophosphate	-0.448779	0.179397	1
UDP.GlcNAc	0.0346017	0.185617	1
cinnamate	0.0271491	0.185713	1
Indole.3.propionate	0.0271002	0.186791	1
X4.pyridoxate	0.0561473	0.192934	1
glycerol.3.phosphate	-0.091007	0.210706	1
Alanylisoleucine	0.179024	0.211041	1
dihydroxyacetone.phosphate	-0.178339	0.211936	1
GMP	0.10296	0.218088	1
valine	0.0177238	0.220104	1
N.acetylglutamine	0.168268	0.223555	1
palmitoyl.sphingomyelin	-0.273597	0.228148	1
quinoline	-0.0845861	0.242135	1
methylimidazoleacetate	-0.0965322	0.246343	1
Histidinyl.Isoleucine	0.0981821	0.258179	1
imidazolelactate	-0.0785574	0.260642	1
Alanine	-0.0329193	0.260706	1
Coenzyme.A	0.290558	0.261887	1
sphinganine	-0.190079	0.265657	1
NAD	-0.09587	0.277964	1
hydroxyphenyllactate	0.0427981	0.281504	1
dihydroorotate	0.148739	0.284778	1
inosine	-0.252392	0.289151	1
S.adenosylhomocysteine	0.118897	0.293391	1
cytidine	0.0336129	0.298201	1
citicoline	0.0449305	0.298496	1
N.N.dimethylarginine	0.131381	0.300976	1
X2.aminoheptanoate	0.0452955	0.3029	1
dihydrobiopterin	-0.130105	0.305894	1
creatine	0.0552492	0.3139	1
urate	-0.495842	0.314052	1
hydroquinone	0.166273	0.316606	1
N.acetylneuraminate	-0.0999186	0.320076	1
citrulline	0.0560146	0.321837	1
myristate	-0.106554	0.326956	1
N.acetylhistidine	-0.785239	0.328359	1
phenylalanylproline	-0.0631896	0.334836	1
cyclic.AMP	-0.0814873	0.342904	1
cyclic.ADP.ribose	-0.0949895	0.347634	1
Valyl.Valine	0.214205	0.35987	1
pyridoxine	-0.0387502	0.367074	1
NADH	-0.756656	0.375807	1
serine	-0.0824536	0.379938	1
anserine	-0.117957	0.380696	1
phosphorylcholine	0.0341996	0.388213	1
deoxycholate	-0.0826896	0.391504	1
xanthine	-0.0745229	0.394088	1
proline	0.0293198	0.407976	1
Indole.3.aldehyde	-0.0290319	0.414948	1
didecyldimethylammonium	-0.490759	0.42213	1
erythronate.threonate	-0.0365214	0.426714	1
X1.methylnicotinamide	-0.0615333	0.43386	1
Glycyl.Proline	0.0364922	0.437044	1
X5.hydroxyindoleacetate	-0.0911298	0.438541	1
orotate	0.119625	0.452006	1
X4.hydroxyphenylpyruvate	-0.0398823	0.454117	1
Glycyl.Aspartate	0.0134329	0.457788	1
N2.gamma.Glutamylglutamine	-0.0351814	0.458676	1
glutamine	0.0246745	0.473215	1
hexadecanoylcarnitine	0.37547	0.475011	1
Tiglylcarnitine	0.0536261	0.475022	1
N.acetylglutamate	-0.0928331	0.475315	1
beta.aspartyl.glycine	-0.0577973	0.479994	1
Indole.3.acrylate	-0.0107502	0.481684	1
Prolyl.Alanine	0.076322	0.484453	1
acetylcarnitine	0.0266799	0.493666	1
palmitoleate	0.0626017	0.498667	1
urocanate	0.194573	0.502223	1
N.N.N.trimethyllysine	0.0880856	0.504822	1
creatinine	-0.0329565	0.51222	1
pyridoxal	0.0579266	0.514614	1
Leucyl.Proline	0.0295859	0.517809	1
X2.3.phosphoglycerate	-0.0380712	0.535247	1
AMP	-0.0511621	0.546876	1
X3.methylhistidine	0.0558236	0.553641	1
phenylalanylalanine	0.0729425	0.576283	1
phosphoenolpyruvate	-0.0666837	0.630763	1
X.R.C.S.S.alliin	-0.0596631	0.641128	1
targinine	-0.0554524	0.642111	1
Glycine	-0.0300801	0.65339	1
tyrosine	-0.0116924	0.667645	1
acetyl.CoA	-0.0447714	0.672928	1
hexitol	0.120713	0.683893	1
N.acetylserine	0.0354204	0.690485	1
kynurenine	0.0177286	0.718752	1
N.acetylthreonine	0.0142461	0.726762	1
UMP	-0.0213267	0.727774	1
pyruvate	-0.0741081	0.733041	1
betaine	-0.0842922	0.735394	1
isoleucine	-0.00771728	0.735756	1
tryptophan	-0.00766097	0.75007	1
N.acetylmethionine	-0.0191244	0.769645	1
S.adenosylmethionine	-0.02115	0.781875	1
diethanolamine	0.234372	0.78284	1
cytosine	-0.00706162	0.784408	1
myristoylcarnitine	0.0714978	0.785057	1
X1.methylhistidine	0.0315334	0.788081	1
C5.carnitine	0.0269325	0.794188	1
N.acetylleucine	-0.0196997	0.80611	1
succinate	-0.0278257	0.826648	1
uridine	-0.0159594	0.830669	1
arachidonate	-0.018941	0.830915	1
X3.phosphoserine	0.0631222	0.836516	1
GDP.hexose	0.0339852	0.842033	1
GDP.fucose	0.026613	0.853681	1
nicotinamide	0.016238	0.880123	1
homocitrulline	-0.0146739	0.883856	1
argininosuccinate	-0.0168405	0.890774	1
nervonate	-0.0221936	0.920707	1
pentitol	0.014273	0.934753	1
lysine	-0.0136681	0.934937	1
methylthioadenosine	0.00777186	0.938191	1
oxalate	0.0145601	0.939514	1
homoarginine	0.0120875	0.941294	1
fumarate	0.00565976	0.954412	1
arginine	-0.00699715	0.960783	1
aspartate	0.00419194	0.972032	1
ADP.ribose	0.00289882	0.976811	1
Histidinyl.Valine	0.00160552	0.987912	1
L.Cartinine	0.00143087	0.990828	1
acrylate	-0.000159854	0.998915	1

### Sheet: Legend
Supplementary Table 8 - Differential metabolite analysis (fold change >1.1, P-value < 0.05) in Fh1 fl/fl, Fh1 -/- CL1 and Fh1 -/- CL19 cells treated with siFoxa2 compared to siNT.
